# An unexplored diversity for adaptation of germination to high temperatures in *Brassica* species

**DOI:** 10.1101/2024.10.22.619588

**Authors:** M. Tiret, M.-H. Wagner, L. Gay, E. Chenel, A. Dupont, C. Falentin, L. Maillet, F. Gavory, K. Labadie, S. Ducournau, A.-M. Chèvre

## Abstract

Elevated temperatures inhibit the germination of a concerning number of crop species. One strategy to mitigate the impact of warming temperatures is to identify and introgress adaptive genes into elite germplasm. Diversity must be sought in wild populations, coupled with an understanding of the complex pattern of adaptation across a broad range of landscapes. By investigating the landraces, wild, and feral populations of Algeria, Italy, France, Slovenia, Spain, and Tunisia, we assessed the response of germination to temperature increase in an unexplored diversity of 117 accessions of *B. rapa* and 66 of *B. oleracea*. Our results show that both species exhibit heat tolerance to the temperature range tested, especially *B. rapa* with an increase in speed and uniformity of germination time, as well as an increase in germination rate as temperature increased. As for *B. oleracea* accessions, the ability to germinate under heat conditions depended on the geographical origin; in particular, southern populations showed a higher germination rate than northern populations, possibly in relation to their warmer climates of origin. These findings highlight the complex interplay between domestication, feralization, and current agronomic practices in shaping germination characteristics in *Brassica* species.
