## Supplementary material for "An unexplored diversity for adaptation of germination to high temperatures in *Brassica* species": Table S3

### Sheet: crb_bo
Unique Accession Number	Internal Code	Species	Country	Type	Reference Contact
	BO_A_TAZL_L_A	B. oleracea	Algeria	Landrace	hhadj_arab@yahoo.fr
	BO_A_BOUN_L_A	B. oleracea	Algeria	Landrace	hhadj_arab@yahoo.fr
	BO_A_IGLI_L_B	B. oleracea	Algeria	Landrace	hhadj_arab@yahoo.fr
	BO_A_TANS_L_A	B. oleracea	Algeria	Landrace	hhadj_arab@yahoo.fr
	BO_A_INSA_L_A	B. oleracea	Algeria	Landrace	hhadj_arab@yahoo.fr
	BO_A_TIMI_L_A	B. oleracea	Algeria	Landrace	hhadj_arab@yahoo.fr
	BO_F_JUGO_L_A	B. oleracea	France	Landrace	bracysol-brassica@inrae.fr
	BO_F_VAUC_W_A	B. oleracea	France	Wild	bracysol-brassica@inrae.fr
	BO_F_MARA_L_A	B. oleracea	France	Landrace	bracysol-brassica@inrae.fr
	BO_F_PLER_W_A	B. oleracea	France	Wild	bracysol-brassica@inrae.fr
	BO_F_SECO_L_A	B. oleracea	France	Landrace	bracysol-brassica@inrae.fr
	BO_F_JOUY_L_A	B. oleracea	France	Landrace	bracysol-brassica@inrae.fr
	BO_F_MORT_W_A	B. oleracea	France	Wild	bracysol-brassica@inrae.fr
	BO_F_LOUH_L_A	B. oleracea	France	Landrace	bracysol-brassica@inrae.fr
	BO_F_CAUD_L_A	B. oleracea	France	Landrace	bracysol-brassica@inrae.fr
	BO_F_MART_L_A	B. oleracea	France	Landrace	bracysol-brassica@inrae.fr
	BO_F_KRAU_L_A	B. oleracea	France	Landrace	bracysol-brassica@inrae.fr
	BO_F_SEUR_W_A	B. oleracea	France	Wild	bracysol-brassica@inrae.fr
	BO_F_TILL_L_A	B. oleracea	France	Landrace	bracysol-brassica@inrae.fr
	BO_F_MESN_W_A	B. oleracea	France	Wild	bracysol-brassica@inrae.fr
	BO_F_LAUR_L_A	B. oleracea	France	Landrace	bracysol-brassica@inrae.fr
	BO_F_ROSC_L_A	B. oleracea	France	Landrace	bracysol-brassica@inrae.fr
	BO_F_BOUE_L_A	B. oleracea	France	Landrace	bracysol-brassica@inrae.fr
	BO_F_VEUL_W_A	B. oleracea	France	Wild	bracysol-brassica@inrae.fr
	BO_F_DOUA_L_A	B. oleracea	France	Landrace	bracysol-brassica@inrae.fr
	BO_F_OMER_L_A	B. oleracea	France	Landrace	bracysol-brassica@inrae.fr
	BO_F_HERB_L_A	B. oleracea	France	Landrace	bracysol-brassica@inrae.fr
	BO_F_LAND_L_A	B. oleracea	France	Landrace	bracysol-brassica@inrae.fr
	BO_F_OMER_L_B	B. oleracea	France	Landrace	bracysol-brassica@inrae.fr
	BO_F_GRAN_W_A	B. oleracea	France	Wild	bracysol-brassica@inrae.fr
	BO_F_BOVE_L_A	B. oleracea	France	Landrace	bracysol-brassica@inrae.fr
	BO_F_MONT_L_A	B. oleracea	France	Landrace	bracysol-brassica@inrae.fr
	BO_F_PAIM_L_B	B. oleracea	France	Landrace	bracysol-brassica@inrae.fr
	BO_F_LOON_L_A	B. oleracea	France	Landrace	bracysol-brassica@inrae.fr
	BO_F_BARF_L_A	B. oleracea	France	Landrace	bracysol-brassica@inrae.fr
	BO_F_NEUV_L_A	B. oleracea	France	Landrace	bracysol-brassica@inrae.fr
	BO_F_DOUA_L_B	B. oleracea	France	Landrace	bracysol-brassica@inrae.fr
	BO_F_VERN_L_A	B. oleracea	France	Landrace	bracysol-brassica@inrae.fr
	BO_F_TREP_W_A	B. oleracea	France	Wild	bracysol-brassica@inrae.fr
	BO_F_LORI_L_A	B. oleracea	France	Landrace	bracysol-brassica@inrae.fr
	BO_I_SOLE_L_C	B. oleracea	Italy	Landrace	valeria.terzi@crea.gov.it
	BO_I_GALA_L_B	B. oleracea	Italy	Landrace	valeria.terzi@crea.gov.it
	BO_I_ANDR_L_E	B. oleracea	Italy	Landrace	valeria.terzi@crea.gov.it
	BO_I_PRES_L_G	B. oleracea	Italy	Landrace	valeria.terzi@crea.gov.it
	BO_S_LJUB_L_M	B. oleracea	Slovenia	Landrace	jelka.sustar-vozlic@kis.si; barbara.pipan@kis.si; vladimir.meglic@kis.si
	BO_S_LJUB_L_B	B. oleracea	Slovenia	Landrace	jelka.sustar-vozlic@kis.si; barbara.pipan@kis.si; vladimir.meglic@kis.si
	BO_S_LJUB_L_E	B. oleracea	Slovenia	Landrace	jelka.sustar-vozlic@kis.si; barbara.pipan@kis.si; vladimir.meglic@kis.si
	BO_S_LJUB_L_L	B. oleracea	Slovenia	Landrace	jelka.sustar-vozlic@kis.si; barbara.pipan@kis.si; vladimir.meglic@kis.si
	BO_S_LJUB_L_I	B. oleracea	Slovenia	Landrace	jelka.sustar-vozlic@kis.si; barbara.pipan@kis.si; vladimir.meglic@kis.si
	BO_S_LJUB_L_C	B. oleracea	Slovenia	Landrace	jelka.sustar-vozlic@kis.si; barbara.pipan@kis.si; vladimir.meglic@kis.si
	BO_S_LJUB_L_O	B. oleracea	Slovenia	Landrace	jelka.sustar-vozlic@kis.si; barbara.pipan@kis.si; vladimir.meglic@kis.si
	BO_S_LJUB_L_G	B. oleracea	Slovenia	Landrace	jelka.sustar-vozlic@kis.si; barbara.pipan@kis.si; vladimir.meglic@kis.si
	BO_S_LJUB_L_H	B. oleracea	Slovenia	Landrace	jelka.sustar-vozlic@kis.si; barbara.pipan@kis.si; vladimir.meglic@kis.si
	BO_S_LJUB_L_N	B. oleracea	Slovenia	Landrace	jelka.sustar-vozlic@kis.si; barbara.pipan@kis.si; vladimir.meglic@kis.si
	BO_S_LJUB_L_J	B. oleracea	Slovenia	Landrace	jelka.sustar-vozlic@kis.si; barbara.pipan@kis.si; vladimir.meglic@kis.si
	BO_E_TAZO_W_A	B. oleracea	Spain	Wild	pineiro@inia.csic.es
	BO_E_LARE_W_A	B. oleracea	Spain	Wild	pineiro@inia.csic.es
	BO_E_PEDR_W_A	B. oleracea	Spain	Wild	pineiro@inia.csic.es
	BO_E_BERM_W_A	B. oleracea	Spain	Wild	pineiro@inia.csic.es
	BO_E_TORI_W_A	B. oleracea	Spain	Wild	pineiro@inia.csic.es
	BO_E_PEND_W_A	B. oleracea	Spain	Wild	pineiro@inia.csic.es
	BO_E_GETA_W_A	B. oleracea	Spain	Wild	pineiro@inia.csic.es
	BO_E_MOLI_W_A	B. oleracea	Spain	Wild	pineiro@inia.csic.es
	BO_T_TBAG_L_A	B. oleracea	Tunisia	Landrace	thouraya.rhim@yahoo.fr
	BO_T_ARIA_L_A	B. oleracea	Tunisia	Landrace	thouraya.rhim@yahoo.fr
	BO_T_GABE_L_A	B. oleracea	Tunisia	Landrace	thouraya.rhim@yahoo.fr
	BR_A_CHLE_W_A	B. rapa	Algeria	Wild	hhadj_arab@yahoo.fr
	BR_A_REGH_W_A	B. rapa	Algeria	Wild	hhadj_arab@yahoo.fr
	BR_A_HAYO_L_A	B. rapa	Algeria	Landrace	hhadj_arab@yahoo.fr
	BR_A_SETI_L_A	B. rapa	Algeria	Landrace	hhadj_arab@yahoo.fr
	BR_A_ADRA_L_A	B. rapa	Algeria	Landrace	hhadj_arab@yahoo.fr
	BR_A_TIBE_W_A	B. rapa	Algeria	Wild	hhadj_arab@yahoo.fr
	BR_A_TZRA_L_A	B. rapa	Algeria	Landrace	hhadj_arab@yahoo.fr
	BR_A_BARA_W_A	B. rapa	Algeria	Wild	hhadj_arab@yahoo.fr
	BR_A_ORAN_W_A	B. rapa	Algeria	Wild	hhadj_arab@yahoo.fr
	BR_A_TLMC_W_A	B. rapa	Algeria	Wild	hhadj_arab@yahoo.fr
	BR_A_INSA_L_B	B. rapa	Algeria	Landrace	hhadj_arab@yahoo.fr
	BR_A_IGLI_L_A	B. rapa	Algeria	Landrace	hhadj_arab@yahoo.fr
	BR_A_BORD_L_A	B. rapa	Algeria	Landrace	hhadj_arab@yahoo.fr
	BR_A_TARI_L_A	B. rapa	Algeria	Landrace	hhadj_arab@yahoo.fr
	BR_A_OUCH_L_B	B. rapa	Algeria	Landrace	hhadj_arab@yahoo.fr
	BR_A_AINZ_L_A	B. rapa	Algeria	Landrace	hhadj_arab@yahoo.fr
	BR_A_MEML_L_A	B. rapa	Algeria	Landrace	hhadj_arab@yahoo.fr
	BR_A_OUCH_L_A	B. rapa	Algeria	Landrace	hhadj_arab@yahoo.fr
	BR_A_OULH_L_A	B. rapa	Algeria	Landrace	hhadj_arab@yahoo.fr
	BR_A_TSAB_L_A	B. rapa	Algeria	Landrace	hhadj_arab@yahoo.fr
	BR_A_TIMI_L_A	B. rapa	Algeria	Landrace	hhadj_arab@yahoo.fr
	BR_A_AOUL_L_A	B. rapa	Algeria	Landrace	hhadj_arab@yahoo.fr
	BR_A_TSAB_L_B	B. rapa	Algeria	Landrace	hhadj_arab@yahoo.fr
	BR_A_MEGH_L_A	B. rapa	Algeria	Landrace	hhadj_arab@yahoo.fr
	BR_A_TIZI_L_A	B. rapa	Algeria	Landrace	hhadj_arab@yahoo.fr
	BR_A_MECH_L_A	B. rapa	Algeria	Landrace	hhadj_arab@yahoo.fr
	BR_A_RMAD_L_A	B. rapa	Algeria	Landrace	hhadj_arab@yahoo.fr
	BR_A_TOUA_L_A	B. rapa	Algeria	Landrace	hhadj_arab@yahoo.fr
	BR_A_AZAZ_W_A	B. rapa	Algeria	Wild	hhadj_arab@yahoo.fr
	BR_A_ANAB_W_A	B. rapa	Algeria	Wild	hhadj_arab@yahoo.fr
	BR_A_GUEL_W_A	B. rapa	Algeria	Wild	hhadj_arab@yahoo.fr
	BR_A_BOME_W_A	B. rapa	Algeria	Wild	hhadj_arab@yahoo.fr
	BR_A_BOGH_W_A	B. rapa	Algeria	Wild	hhadj_arab@yahoo.fr
	BR_A_SEBA_W_A	B. rapa	Algeria	Wild	hhadj_arab@yahoo.fr
	BR_A_CONS_W_A	B. rapa	Algeria	Wild	hhadj_arab@yahoo.fr
	BR_A_BLID_W_A	B. rapa	Algeria	Wild	hhadj_arab@yahoo.fr
	BR_A_KADI_W_A	B. rapa	Algeria	Wild	hhadj_arab@yahoo.fr
	BR_A_MECH_W_A	B. rapa	Algeria	Wild	hhadj_arab@yahoo.fr
	BR_A_CAPD_W_A	B. rapa	Algeria	Wild	hhadj_arab@yahoo.fr
	BR_A_TESS_W_A	B. rapa	Algeria	Wild	hhadj_arab@yahoo.fr
	BR_A_DELL_W_A	B. rapa	Algeria	Wild	hhadj_arab@yahoo.fr
	BR_A_BABZ_W_A	B. rapa	Algeria	Wild	hhadj_arab@yahoo.fr
	BR_A_BOUF_W_A	B. rapa	Algeria	Wild	hhadj_arab@yahoo.fr
	BR_A_LARB_W_A	B. rapa	Algeria	Wild	hhadj_arab@yahoo.fr
	BR_A_DREA_W_A	B. rapa	Algeria	Wild	hhadj_arab@yahoo.fr
	BR_A_CHIF_W_A	B. rapa	Algeria	Wild	hhadj_arab@yahoo.fr
	BR_A_EUCA_W_A	B. rapa	Algeria	Wild	hhadj_arab@yahoo.fr
	BR_A_ROUI_W_A	B. rapa	Algeria	Wild	hhadj_arab@yahoo.fr
	BR_A_BOUC_W_A	B. rapa	Algeria	Wild	hhadj_arab@yahoo.fr
	BR_A_YAKO_W_A	B. rapa	Algeria	Wild	hhadj_arab@yahoo.fr
	BR_F_MORD_W_A	B. rapa	France	Wild	bracysol-brassica@inrae.fr
	BR_F_COMB_L_A	B. rapa	France	Landrace	bracysol-brassica@inrae.fr
	BR_F_SAVI_L_A	B. rapa	France	Landrace	bracysol-brassica@inrae.fr
	BR_F_LAUR_L_A	B. rapa	France	Landrace	bracysol-brassica@inrae.fr
	BR_F_RENN_W_A	B. rapa	France	Wild	bracysol-brassica@inrae.fr
	BR_F_PARC_L_A	B. rapa	France	Landrace	bracysol-brassica@inrae.fr
	BR_F_GREN_L_D	B. rapa	France	Landrace	bracysol-brassica@inrae.fr
	BR_F_FOUG_W_A	B. rapa	France	Wild	bracysol-brassica@inrae.fr
	BR_F_HERB_L_A	B. rapa	France	Landrace	bracysol-brassica@inrae.fr
	BR_F_PONT_L_B	B. rapa	France	Landrace	bracysol-brassica@inrae.fr
	BR_F_PLOB_L_B	B. rapa	France	Landrace	bracysol-brassica@inrae.fr
	BR_F_AUGN_L_A	B. rapa	France	Landrace	bracysol-brassica@inrae.fr
	BR_F_PELL_W_A	B. rapa	France	Wild	bracysol-brassica@inrae.fr
	BR_F_RAUZ_W_A	B. rapa	France	Wild	bracysol-brassica@inrae.fr
	BR_F_MONB_W_A	B. rapa	France	Wild	bracysol-brassica@inrae.fr
	BR_F_FLAU_W_A	B. rapa	France	Wild	bracysol-brassica@inrae.fr
	BR_F_LOUP_W_A	B. rapa	France	Wild	bracysol-brassica@inrae.fr
	BR_F_CHEV_L_A	B. rapa	France	Landrace	bracysol-brassica@inrae.fr
	BR_F_PONT_L_A	B. rapa	France	Landrace	bracysol-brassica@inrae.fr
	BR_F_MERI_L_A	B. rapa	France	Landrace	bracysol-brassica@inrae.fr
	BR_F_TREI_L_A	B. rapa	France	Landrace	bracysol-brassica@inrae.fr
	BR_F_GEOR_L_A	B. rapa	France	Landrace	bracysol-brassica@inrae.fr
	BR_F_PLOB_L_A	B. rapa	France	Landrace	bracysol-brassica@inrae.fr
	BR_F_ROMA_L_A	B. rapa	France	Landrace	bracysol-brassica@inrae.fr
	BR_F_ESCH_L_A	B. rapa	France	Landrace	bracysol-brassica@inrae.fr
	BR_F_GACI_L_A	B. rapa	France	Landrace	bracysol-brassica@inrae.fr
	BR_F_BRUZ_W_A	B. rapa	France	Wild	bracysol-brassica@inrae.fr
	BR_F_OUE_L_A	B. rapa	France	Landrace	bracysol-brassica@inrae.fr
	BR_F_AMBE_L_A	B. rapa	France	Landrace	bracysol-brassica@inrae.fr
	BR_F_CHAV_W_A	B. rapa	France	Wild	bracysol-brassica@inrae.fr
	BR_F_ROMA_L_B	B. rapa	France	Landrace	bracysol-brassica@inrae.fr
	BR_F_PLEB_W_A	B. rapa	France	Wild	bracysol-brassica@inrae.fr
	BR_F_COLO_W_A	B. rapa	France	Wild	bracysol-brassica@inrae.fr
	BR_F_HILA_W_A	B. rapa	France	Wild	bracysol-brassica@inrae.fr
	BR_F_CATH_W_A	B. rapa	France	Wild	bracysol-brassica@inrae.fr
	BR_F_SAUV_W_A	B. rapa	France	Wild	bracysol-brassica@inrae.fr
	BR_F_LOUB_W_A	B. rapa	France	Wild	bracysol-brassica@inrae.fr
	BR_I_MISI_W_B	B. rapa	Italy	Wild	anna.geraci@unipa.it; elisabetta.oddo@unipa.it
	BR_I_MARI_W_A	B. rapa	Italy	Wild	anna.geraci@unipa.it; elisabetta.oddo@unipa.it
	BR_I_CAST_W_B	B. rapa	Italy	Wild	anna.geraci@unipa.it; elisabetta.oddo@unipa.it
	BR_I_GRAT_W_B	B. rapa	Italy	Wild	anna.geraci@unipa.it; elisabetta.oddo@unipa.it
	BR_I_CORL_W_A	B. rapa	Italy	Wild	anna.geraci@unipa.it; elisabetta.oddo@unipa.it
	BR_I_CAST_W_C	B. rapa	Italy	Wild	anna.geraci@unipa.it; elisabetta.oddo@unipa.it
	BR_I_LAMA_L_A	B. rapa	Italy	Landrace	valeria.terzi@crea.gov.it
	BR_I_PETT_L_L	B. rapa	Italy	Landrace	valeria.terzi@crea.gov.it
	BR_I_PETT_L_J	B. rapa	Italy	Landrace	valeria.terzi@crea.gov.it
	BR_I_PETT_L_H	B. rapa	Italy	Landrace	valeria.terzi@crea.gov.it
	BR_I_PETT_L_K	B. rapa	Italy	Landrace	valeria.terzi@crea.gov.it
	BR_I_BISA_W_A	B. rapa	Italy	Wild	anna.geraci@unipa.it; elisabetta.oddo@unipa.it
	BR_I_PIAN_W_A	B. rapa	Italy	Wild	anna.geraci@unipa.it; elisabetta.oddo@unipa.it
	BR_I_MONR_W_A	B. rapa	Italy	Wild	anna.geraci@unipa.it; elisabetta.oddo@unipa.it
	BR_I_ISNE_W_B	B. rapa	Italy	Wild	anna.geraci@unipa.it; elisabetta.oddo@unipa.it
	BR_I_ISNE_W_A	B. rapa	Italy	Wild	anna.geraci@unipa.it; elisabetta.oddo@unipa.it
	BR_I_LASC_W_A	B. rapa	Italy	Wild	anna.geraci@unipa.it; elisabetta.oddo@unipa.it
	BR_I_MISI_W_A	B. rapa	Italy	Wild	anna.geraci@unipa.it; elisabetta.oddo@unipa.it
	BR_I_GRAT_W_A	B. rapa	Italy	Wild	anna.geraci@unipa.it; elisabetta.oddo@unipa.it
	BR_I_POLL_W_A	B. rapa	Italy	Wild	anna.geraci@unipa.it; elisabetta.oddo@unipa.it
	BR_I_BOLO_W_A	B. rapa	Italy	Wild	anna.geraci@unipa.it; elisabetta.oddo@unipa.it
	BR_I_CAST_W_A	B. rapa	Italy	Wild	anna.geraci@unipa.it; elisabetta.oddo@unipa.it
	BR_S_LJUB_L_B	B. rapa	Slovenia	Landrace	jelka.sustar-vozlic@kis.si; barbara.pipan@kis.si; vladimir.meglic@kis.si
	BR_S_LJUB_L_A	B. rapa	Slovenia	Landrace	jelka.sustar-vozlic@kis.si; barbara.pipan@kis.si; vladimir.meglic@kis.si
	BR_S_LJUB_W_F	B. rapa	Slovenia	Landrace (corrected with genetic data)	jelka.sustar-vozlic@kis.si; barbara.pipan@kis.si; vladimir.meglic@kis.si
	BR_T_BEJA_L_A	B. rapa	Tunisia	Landrace	thouraya.rhim@yahoo.fr
	BR_T_ARIA_L_A	B. rapa	Tunisia	Landrace	thouraya.rhim@yahoo.fr
	BR_T_CHEN_L_A	B. rapa	Tunisia	Landrace	thouraya.rhim@yahoo.fr
	BR_T_MONA_L_A	B. rapa	Tunisia	Landrace	thouraya.rhim@yahoo.fr
	BR_T_MOKN_L_A	B. rapa	Tunisia	Landrace	thouraya.rhim@yahoo.fr
